# Comparative genomics reveals insight into the evolutionary origin of massively scrambled genomes

**DOI:** 10.1101/2022.05.09.490778

**Authors:** Yi Feng, Rafik Neme, Leslie Y. Beh, Xiao Chen, Jasper Braun, Michael Lu, Laura F. Landweber

**Author notes:** Author for Correspondence: Laura F. Landweber, Departments of Biochemistry and Molecular Biophysics and Biological Sciences, Columbia University, New York, NY, USA.

## Abstract

Ciliates are microbial eukaryotes that undergo extensive programmed genome rearrangement that converts long germline chromosomes into smaller gene-rich somatic chromosomes. Three well-studied ciliates include *Oxytricha trifallax*, *Tetrahymena thermophila* and *Paramecium tetraurelia*, but only the *Oxytricha* lineage has a massively scrambled genome whose assembly requires hundreds of thousands of precise DNA joining events. Here we study the emergence of genome complexity by examining the origin and evolution of discontinuous and scrambled genes in the *Oxytricha* lineage.

We sequenced, assembled and annotated the germline and somatic genomes of *Euplotes woodruffi* and the germline genome of *Tetmemena sp.*, and compared their genome rearrangement features to that of the model ciliate *Oxytricha trifallax*. The germline genome of *Tetmemena* is as massively scrambled and interrupted as *Oxytricha*’s: 13.6% of its gene loci rearrange via translocations and/or inversions. This study revealed that the earlier-diverged spirotrich, *E. woodruffi*, also has a scrambled genome, but approximately half as many loci (7.3%) are scrambled, supporting its position as a possible evolutionary intermediate in this lineage, in the process of accumulating complex genome rearrangements. Scrambled loci are more often associated with local duplications, supporting a simple model for the origin of scrambled genes via DNA duplication and decay.
