## Supplementary material for "Comparative genomics reveals insight into the evolutionary origin of massively scrambled genomes": Data S2

### Sheet: shuffle_simulation_compare_oxyT
	Oxytricha TBE pointer							Tetmemena non-TBE pointer
		MAC	pointer start	pointer end	forward pointer sequence	reverse pointer sequence	TBE type		MAC	pointer start	pointer end	forward pointer sequence	reverse pointer sequence	annotation
OG0005045	oxyTBE	Contig10321.0	1449	1451	ATT	AAT	TBE2_type1_complete	tet	LASU02003357.1	154	155	TA	TA	nonscrambled
OG0005061	oxyTBE	Contig10371.0	1060	1063	AAAT	ATTT	TBE2_type1_complete	tet	LASU02015247.1	1278	1279	TT	AA	nonscrambled
OG0005061	oxyTBE	Contig10371.0	1060	1063	AAAT	ATTT	TBE2_type1_complete	tet	LASU02015247.1	1278	1279	TT	AA	nonscrambled
OG0006219	oxyTBE	Contig12332.0	1172	1174	AAT	ATT	TBE2_type2_complete	tet	LASU02007506.1	1499	1508	AGGGTGAGTA	TACTCACCCT	scrambled
OG0007051	oxyTBE	Contig13781.0	6527	6528	TA	TA	TBE2_type2_57kd	tet	LASU02006012.1	9333	9336	ATGC	GCAT	nonscrambled
OG0007051	oxyTBE	Contig13781.0	6527	6528	TA	TA	TBE2_type2_complete	tet	LASU02006012.1	9333	9336	ATGC	GCAT	nonscrambled
OG0007051	oxyTBE	Contig13781.0	6527	6528	TA	TA	TBE2_type2_complete	tet	LASU02006012.1	9333	9336	ATGC	GCAT	nonscrambled
OG0008751	oxyTBE	Contig1732.0	190	192	ATT	AAT	TBE1_22kd_57kd	tet	LASU02014624.1	226	230	AAGTT	AACTT	nonscrambled
OG0008751	oxyTBE	Contig1732.0	190	192	ATT	AAT	TBE1_42kd_22kd	tet	LASU02014624.1	226	230	AAGTT	AACTT	nonscrambled
OG0008769	oxyTBE	Contig17339.0	1863	1865	ATT	AAT	TBE3_complete	tet	LASU02008182.1	173	178	AAAAGT	ACTTTT	nonscrambled
OG0008807	oxyTBE	Contig17380.0	2619	2621	ACT	AGT	TBE3_complete	tet	LASU02004285.1	1661	1664	TAGT	ACTA	nonscrambled
OG0009050	oxyTBE	Contig17713.0	1036	1038	AAT	ATT	TBE2_type1_22kd_57kd	tet	LASU02009229.1	3155	3162	ATAGAGTG	CACTCTAT	nonscrambled
OG0009050	oxyTBE	Contig17713.0	1036	1038	AAT	ATT	TBE2_type1_42kd_22kd	tet	LASU02009229.1	3155	3162	ATAGAGTG	CACTCTAT	nonscrambled
OG0009326	oxyTBE	Contig18066.0	2229	2232	TATG	CATA	TBE2_unknown_42kd	tet	LASU02007651.1	2262	2265	AAAT	ATTT	nonscrambled
OG0009532	oxyTBE	Contig18331.0	1787	1789	AAT	ATT	TBE1_complete	tet	LASU02011396.1	1902	1905	ATCA	TGAT	nonscrambled
OG0009747	oxyTBE	Contig18593.0	1071	1072	TA	TA	TBE2_unknown_42kd_22kd	tet	LASU02011314.1	2743	2747	AAAGT	ACTTT	nonscrambled
OG0010231	oxyTBE	Contig19226.0	4354	4359	GATTAT	ATAATC	TBE3_complete	tet	LASU02020135.1	4901	4907	AATGTAG	CTACATT	nonscrambled
OG0010378	oxyTBE	Contig19434.0	1815	1820	TTAGAT	ATCTAA	TBE3_57kd	tet	LASU02014228.1	2006	2007	TA	TA	nonscrambled
OG0010378	oxyTBE	Contig19434.0	1815	1820	TTAGAT	ATCTAA	TBE2_type1_complete	tet	LASU02014228.1	2006	2007	TA	TA	nonscrambled
OG0011449	oxyTBE	Contig21242.0	448	454	ATTGCAT	ATGCAAT	TBE3_complete	tet	LASU02007769.1	569	570	TA	TA	nonscrambled
OG0011470	oxyTBE	Contig21283.0	1856	1858	AAT	ATT	TBE3_complete	tet	LASU02014625.1	827	833	GAGATAA	TTATCTC	nonscrambled
OG0011515	oxyTBE	Contig21353.0	1227	1232	ATTATT	AATAAT	TBE1_42kd_TBE2_unknown_22kd	tet	LASU02006299.1	1116	1118	AGC	GCT	nonscrambled
OG0011689	oxyTBE	Contig2164.0.0	278	280	AAT	ATT	TBE2_type2_complete	tet	LASU02004212.1	2209	2212	GAAT	ATTC	nonscrambled
OG0011689	oxyTBE	Contig2164.0.0	278	280	AAT	ATT	TBE2_type2_complete	tet	LASU02004212.1	2209	2212	GAAT	ATTC	nonscrambled
OG0011735	oxyTBE	Contig2172.0	896	898	ATT	AAT	TBE2_type1_complete	tet	LASU02006457.1	713	715	ACT	AGT	nonscrambled
OG0012407	oxyTBE	Contig226.0	2080	2081	TA	TA	TBE2_type1_complete	tet	LASU02014607.1	1078	1080	TCT	AGA	nonscrambled
OG0013395	oxyTBE	Contig465.1	3353	3358	GAATCA	TGATTC	TBE3_complete	tet	LASU02008530.1	3386	3390	GAATA	TATTC	nonscrambled
OG0013670	oxyTBE	Contig5533.0	3635	3637	ATT	AAT	TBE3_complete	tet	LASU02005724.1	2759	2766	CTATCAAT	ATTGATAG	nonscrambled
OG0014120	oxyTBE	Contig701.1	6711	6713	AAT	ATT	TBE2_type1_42kd	tet	LASU02005929.1	6699	6709	TGACTTCTTTA	TAAAGAAGTCA	nonscrambled
OG0014120	oxyTBE	Contig701.1	6711	6713	AAT	ATT	TBE2_type1_57kd	tet	LASU02005929.1	6699	6709	TGACTTCTTTA	TAAAGAAGTCA	nonscrambled
OG0014221	oxyTBE	Contig736.1	242	243	TA	TA	TBE2_unknown_42kd	tet	LASU02012221.1	204	205	TA	TA	nonscrambled
OG0014221	oxyTBE	Contig736.1	242	243	TA	TA	TBE2_type1_57kd	tet	LASU02012221.1	204	205	TA	TA	nonscrambled
OG0014449	oxyTBE	Contig8062.0	630	633	GACT	AGTC	TBE3_complete	tet	LASU02002838.1	1231	1233	AAT	ATT	nonscrambled
OG0015024	oxyTBE	Contig9745.0	1783	1787	GCATT	AATGC	TBE1_42kd_TBE2_unknown_22kd	tet	LASU02015814.1	4743	4745	ATT	AAT	nonscrambled
OG0015024	oxyTBE	Contig9745.0	5257	5264	GAATCAGA	TCTGATTC	TBE2_type1_complete	tet	LASU02015814.1	1218	1223	AATATC	GATATT	nonscrambled
OG0015116	oxyTBE	Contig9933.0	2920	2922	AAT	ATT	TBE1_complete	tet	LASU02004528.1	2727	2730	ATCT	AGAT	nonscrambled
