## Supplementary material for "Comparative genomics reveals insight into the evolutionary origin of massively scrambled genomes": Data S1

### Sheet: Table S 3 species conserved poi
Orthogroup	Oxytricha						Tetmemena						Euplotes
	MAC	pointer start	pointer end	forward pointer seq	reverse pointer seq	annotation	MAC	pointer start	pointer end	forward pointer seq	reverse pointer seq	annotation	MAC	pointer start	pointer end	forward pointer seq	reverse pointer seq	annotation
OG0005482	Contig5480.0	2107	2119	ATTACTTTCTTAG	CTAAGAAAGTAAT	scrambled	LASU02002405.1	130	138	ATGGCTTTC	GAAAGCCAT	scrambled	EUPWOO_MAC_31258	1057	1059	TAT	ATA	nonscrambled
OG0005528	Contig9849.0	827	830	AGTT	AACT	nonscrambled	LASU02006352.1	164	168	TTGGA	TCCAA	nonscrambled	EUPWOO_MAC_31874	675	678	TACA	TGTA	nonscrambled
OG0005579	Contig745.0	443	444	TA	TA	nonscrambled	LASU02019808.1	479	481	ATA	TAT	nonscrambled	EUPWOO_MAC_32291	229	241	AAGTGAGCTCTGC	GCAGAGCTCACTT	nonscrambled
OG0005723	Contig12243.0	1564	1577	AAATGGTTCACTTT	AAAGTGAACCATTT	scrambled	LASU02015781.1	1728	1737	CTCTTCTATC	GATAGAAGAG	scrambled	EUPWOO_MAC_33418	128	129	TA	TA	nonscrambled
OG0005937	Contig16491.0	717	719	ATT	AAT	nonscrambled	LASU02011872.1	717	719	ATT	AAT	nonscrambled	EUPWOO_MAC_34936	818	819	TA	TA	nonscrambled
OG0006113	Contig20672.0	1948	1950	TAA	TTA	nonscrambled	LASU02009097.1	2001	2007	TAAGGAT	ATCCTTA	nonscrambled	EUPWOO_MAC_36199	187	202	CTAACCGTCGACGCGA	TCGCGTCGACGGTTAG	scrambled
OG0006472	Contig22162.0	547	549	AAT	ATT	nonscrambled	LASU02006703.1	1819	1821	AAT	ATT	nonscrambled	EUPWOO_MAC_38798	482	497	GCTATGCGTCTTGCAA	TTGCAAGACGCATAGC	scrambled
OG0006506	Contig21456.0	1019	1024	TGATTG	CAATCA	nonscrambled	LASU02009213.1	890	891	CT	AG	nonscrambled	EUPWOO_MAC_38975	793	796	ATTC	GAAT	nonscrambled
OG0006845	Contig20701.0	2359	2363	ATCTC	GAGAT	nonscrambled	LASU02018250.1	457	462	TAAGAA	TTCTTA	nonscrambled	EUPWOO_MAC_41033	326	327	TA	TA	nonscrambled
OG0006864	Contig10935.0	3979	3981	AAT	ATT	nonscrambled	LASU02004464.1	4099	4101	AAT	ATT	nonscrambled	EUPWOO_MAC_41115	249	263	CTGAGCATATCGTTG	CAACGATATGCTCAG	scrambled
OG0007069	Contig11913.0	1056	1069	TTATCTCTTTGATT	AATCAAAGAGATAA	nonscrambled	LASU02010553.1	1056	1066	TATCTTTGATA	TATCAAAGATA	nonscrambled	EUPWOO_MAC_42572	1061	1063	TAC	GTA	nonscrambled
OG0007161	Contig4882.0	2624	2638	ATGAGCACTGTGGGG	CCCCACAGTGCTCAT	scrambled	LASU02014468.1	2695	2704	ATGAGCACTG	CAGTGCTCAT	scrambled	EUPWOO_MAC_43334	2413	2417	GTACA	TGTAC	nonscrambled
OG0007168	Contig19813.0	1978	1990	AAAATAGGTACTT	AAGTACCTATTTT	scrambled	LASU02010677.1	2070	2078	AAAGAAGAA	TTCTTCTTT	scrambled	EUPWOO_MAC_43355	2215	2219	GCTTA	TAAGC	nonscrambled
OG0007290	Contig21666.0	3043	3044	TA	TA	nonscrambled	LASU02011463.1	2021	2025	AATTA	TAATT	nonscrambled	EUPWOO_MAC_44296	455	457	TAC	GTA	nonscrambled
OG0007290	Contig21666.0	3320	3324	TAGTT	AACTA	nonscrambled	LASU02011463.1	1754	1757	AGAG	CTCT	nonscrambled	EUPWOO_MAC_44296	776	777	TA	TA	nonscrambled
OG0007517	Contig12892.0	1610	1612	ATA	TAT	nonscrambled	LASU02007178.1	802	803	TA	TA	nonscrambled	EUPWOO_MAC_46211	927	933	TGAAAAT	ATTTTCA	nonscrambled
OG0007886	Contig13772.0	2864	2865	TA	TA	nonscrambled	LASU02019911.1	1138	1150	AATTCTTCAATTA	TAATTGAAGAATT	nonscrambled	EUPWOO_MAC_49622	1297	1303	AGTTTTA	TAAAACT	scrambled
OG0007886	Contig13772.0	2864	2865	TA	TA	nonscrambled	LASU02019911.1	1138	1150	AATTCTTCAATTA	TAATTGAAGAATT	nonscrambled	EUPWOO_MAC_49622	1315	1322	CTTGGCTC	GAGCCAAG	scrambled
OG0007921	Contig6802.0	401	405	TGGAT	ATCCA	nonscrambled	LASU02008837.1	287	292	ATGGAT	ATCCAT	nonscrambled	EUPWOO_MAC_49922	3678	3679	TA	TA	nonscrambled
OG0007925	Contig889.1	6797	6805	AAACAGAGT	ACTCTGTTT	scrambled	LASU02015390.1	237	246	GAGAAAATAG	CTATTTTCTC	scrambled	EUPWOO_MAC_49946	4313	4328	AAAGTAGAGTTGTCAA	TTGACAACTCTACTTT	scrambled
OG0008023	Contig120.1	415	421	AAACCAA	TTGGTTT	nonscrambled	LASU02000937.1	647	653	TTAACTA	TAGTTAA	nonscrambled	EUPWOO_MAC_50886	3011	3020	AACAAGAAAA	TTTTCTTGTT	either
OG0008087	Contig19750.0	891	893	ATT	AAT	nonscrambled	LASU02002033.1	977	982	AATATT	AATATT	nonscrambled	EUPWOO_MAC_51462	2601	2608	AAAATATT	AATATTTT	nonscrambled
OG0008189	Contig4411.0	998	1002	AACTA	TAGTT	nonscrambled	LASU02001872.1	873	875	ATT	AAT	nonscrambled	EUPWOO_MAC_52659	1039	1040	TA	TA	nonscrambled
